# Genetic analysis of praziquantel response in schistosome parasites implicates a Transient Receptor Potential channel

**DOI:** 10.1101/2021.06.09.447779

**Authors:** Winka Le Clec’h, Frédéric D. Chevalier, Ana Carolina A. Mattos, Amanda Strickland, Robbie Diaz, Marina McDew-White, Claudia M. Rohr, Safari Kinung’hi, Fiona Allan, Bonnie L Webster, Joanne P Webster, Aidan M Emery, David Rollinson, Amadou Garba Djirmay, Khalid M Al Mashikhi, Salem Al Yafae, Mohamed A Idris, Hélène Moné, Gabriel Mouahid, Philip LoVerde, Jonathan S. Marchant, Timothy J.C. Anderson

## Abstract

Mass treatment with praziquantel (PZQ) monotherapy is the mainstay for schistosomiasis treatment. This drug shows imperfect cure rates in the field and parasites showing reduced PZQ response can be selected in the laboratory, but the extent of resistance in *Schistosoma mansoni* populations is unknown. We examined the genetic basis of variation in PZQ response in a *S. mansoni* population (SmLE-PZQ-R) selected with PZQ in the laboratory: 35% of these worms survive high dose (73 µg/mL) PZQ treatment. We used genome wide association to map loci underlying PZQ response. The major chr. 3 peak contains a transient receptor potential (*Sm.TRPM_PZQ_*) channel (Smp_246790), activated by nanomolar concentrations of PZQ. PZQ response shows recessive inheritance and marker-assisted selection of parasites at a single *Sm.TRPM_PZQ_* SNP enriched populations of PZQ-resistant (PZQ-ER) and sensitive (PZQ-ES) parasites showing >377 fold difference in PZQ response. The PZQ-ER parasites survived treatment in rodents better than PZQ-ES. Resistant parasites show 2.25-fold lower expression of *Sm.TRPM_PZQ_* than sensitive parasites. Specific chemical blockers of *Sm.TRPM_PZQ_* enhanced PZQ resistance, while *Sm.TRPM_PZQ_* activators increased sensitivity. A single SNP in *Sm.TRPM_PZQ_* differentiated PZQ-ER and PZQ-ES lines, but mutagenesis showed this was not involved in PZQ-response, suggesting linked regulatory changes. We surveyed *Sm.TRPM_PZQ_* sequence variation in 259 parasites from the New and Old World revealing one nonsense mutation that results in a truncated protein with no PZQ-binding site. Our results demonstrate that *Sm.TRPM_PZQ_* underlies variation in PZQ response in *S. mansoni* and provides an approach for monitoring emerging PZQ-resistance alleles in schistosome elimination programs.

**One Sentence Summary:** A transient receptor potential channel determines variation in praziquantel-response in *Schistosoma mansoni*.
