## Supplementary table 1 - Genes in QTL regions on chr 2 and 3. for "Genetic analysis of praziquantel response in schistosome parasites implicates a Transient Receptor Potential channel"

### Sheet: QTL on chr. 2
Chromosome	Start	End	Gene number	GFF annotation	Hhsearch annotation
SM_V7_2	288156	321970	Smp_309960	Kinesin motor domain	Kinesin heavy chain-like protein {Potato (Solanum tuberosum) [TaxId: 4113]}
SM_V7_2	344806	347235	Smp_093620	NA	NA
SM_V7_2	368686	370674	Smp_327240	NA	NA
SM_V7_2	493984	494537	Smp_327250	NA	NapE
SM_V7_2	524052	529347	Smp_331970	Short-chain dehydrogenase/reductase SDR	Drosophila alcohol dehydrogenase {Fly (Drosophila lebanonensis) [TaxId: 7225]}
SM_V7_2	539951	541365	Smp_327260	Protein of unknown function DUF716	DUF716
SM_V7_2	570801	577135	Smp_168550	Short-chain dehydrogenase/reductase SDR	17-beta-hydroxysteroid dehydrogenase type XI {Human (Homo sapiens) [TaxId: 9606]}
SM_V7_2	582808	588621	Smp_327270	Short-chain dehydrogenase/reductase SDR	D(-)-3-hydroxybutyrate dehydrogenase {Pseudomonas fragi [TaxId: 296]}
SM_V7_2	592724	597067	Smp_309980	Short-chain dehydrogenase/reductase SDR	beta-keto acyl carrier protein reductase {Streptomyces coelicolor [TaxId: 1902]}
SM_V7_2	600062	609287	Smp_309990	Protein quiver	QVR
SM_V7_2	617554	678545	Smp_347840	EF-hand domain	Polcalcin Che a 3 {Pigweed (Chenopodium album) [TaxId: 3559]}
SM_V7_2	849006	886367	Smp_347410	Histone deacetylase family	Polyamine deacetylase HDAC10 (E.C.3.5.1.48,3.5.1.62)
SM_V7_2	863251	865118	Smp_030730	Tubulin	Helix 1, Belt helices 1,2,3,4
SM_V7_2	890431	957814	Smp_138770	Histone deacetylase family	HDAC6
SM_V7_2	962402	972389	Smp_030710	Calcineurin-like phosphoesterase domain, ApaH type	Protein phosphatase-1 (PP-1) {Human (Homo sapiens), beta isoform [TaxId: 9606]}
SM_V7_2	972392	996678	Smp_138760	NUDIX hydrolase domain	NUDT9 (mitochondrial ADP-ribose pyrophosphatase) {Human (Homo sapiens) [TaxId: 9606]}
SM_V7_2	1007412	1009408	Smp_030690	Translation elongation factor EF1B, beta/delta chains, conserved site	Guanine nucleotide exchange factor (GEF) domain from elongation factor-1 beta {Baker's yeast (Saccharomyces cerevisiae) [TaxId: 4932]}
SM_V7_2	1030742	1035788	Smp_327280	Glycosyltransferase family 23 (GT23) domain	Alpha-(1,6)-fucosyltransferase (E.C.2.4.1.68)
SM_V7_2	1050392	1079783	Smp_138750	Glycosyltransferase family 23 (GT23) domain	Alpha-(1,6)-fucosyltransferase (E.C.2.4.1.68)
SM_V7_2	1102342	1117924	Smp_310040	Glycosyltransferase family 23 (GT23) domain	Alpha-(1,6)-fucosyltransferase (E.C.2.4.1.68)
SM_V7_2	1145602	1161508	Smp_310050	Glycosyltransferase family 23 (GT23) domain	Alpha-(1,6)-fucosyltransferase (E.C.2.4.1.68)
SM_V7_2	1233584	1234258	Smp_138720	Protein of unknown function DUF1759	DUF1759
SM_V7_2	1252252	1256756	Smp_327290	Pseudogene	Pseudogene
SM_V7_2	1294890	1297519	Smp_327300	Pseudogene	Pseudogene

### Sheet: QTL on chr. 3
Chromosome	Start	End	Gene number	GFF annotation	Hhsearch annotation	Comments
SM_V7_3	151015	193632	Smp_315360	Calponin homology domain	Growth-arrest-specific protein 2, GAS2 {Mouse (Mus musculus) [TaxId: 10090]}
SM_V7_3	217826	227789	Smp_325540	NA	NA
SM_V7_3	232312	264602	Smp_068680	Frizzled/secreted frizzled-related protein	Secreted Xwnt8 inhibitor sizzled
SM_V7_3	301155	413622	Smp_307600	BEACH domain	Lipopolysaccharide-responsive and beige-like anchor protein
SM_V7_3	428866	430510	Smp_072900	CS domain	Co-chaperone p23 {Human (Homo sapiens) [TaxId: 9606]}
SM_V7_3	469972	499829	Smp_072890	Zinc finger C2H2-type	Ying-yang 1 (yy1, zinc finger domain) {Human (Homo sapiens) [TaxId: 9606]}
SM_V7_3	565964	592539	Smp_072870	Actin family	Actin_micro
SM_V7_3	593356	594249	Smp_161650	Protein of unknown function DUF4796	DUF4796
SM_V7_3	646153	793607	Smp_246790	TRPM, SLOG domain	nvTRPM2 channel	Sm.TRP-PZQ
SM_V7_3	876119	876579	Smp_325550	NA	NA
SM_V7_3	914897	915616	Smp_325560	NA	NA
SM_V7_3	924645	927146	Smp_325570	NA	SHIRT
SM_V7_3	937800	938214	Smp_325580	NA	NA
SM_V7_3	968250	1045939	Smp_345310	High mobility group box domain	Lymphoid enhancer-binding factor, LEF1 {Mouse (Mus musculus) [TaxId: 10090]}	Highest hit
SM_V7_3	1053470	1055924	Smp_072800	Zinc finger, TFIIS-type	DNA-DIRECTED RNA POLYMERASES I, II
SM_V7_3	1060050	1074028	Smp_345300	GPI mannosyltransferase	Glyco_transf_22
SM_V7_3	1073980	1088462	Smp_072790	GPN-loop GTPase	ATP(GTP)-binding protein PAB0955 {Pyrococcus abyssi [TaxId: 29292]}
SM_V7_3	1090707	1102846	Smp_161580	Zinc finger, RING-type	TFIIH Mat1 subunit {Human (Homo sapiens) [TaxId: 9606]}
SM_V7_3	1178610	1217492	Smp_307620	NA	NA
SM_V7_3	1217970	1221214	Smp_307630	Zinc finger, TFIIS-type	RBP9 subunit of RNA polymerase II {Archaeon Thermococcus celer [TaxId: 2264]}
SM_V7_3	1328070	1328902	Smp_335220	NA	NA
SM_V7_3	1369959	1426552	Smp_307640	Tyrosinase copper-binding domain	Cast
SM_V7_3	1430694	1441282	Smp_307650	NA	NA
SM_V7_3	1442226	1460273	Smp_347830	Lamin tail domain	Lamin A/C globular tail domain {Human (Homo sapiens) [TaxId: 9606]}
SM_V7_3	1476086	1491011	Smp_159910	Ima1, N-terminal domain	Ima1_N
SM_V7_3	1495075	1498392	Smp_246770	C-type lectin-like	Snake coagglutinin alpha chain {Habu snake (Trimeresurus flavoviridis) [TaxId: 88087]}
SM_V7_3	1521031	1536882	Smp_266760	Cadherin-like	Protocadherin-15
SM_V7_3	1542903	1555872	Smp_159930	Small GTP-binding protein domain	ADP-ribosylation factor {Mouse (Mus musculus), ARL3 [TaxId: 10090]}
SM_V7_3	1560165	1567846	Smp_159940	Domain of unknown function DUF2040	DUF2040
SM_V7_3	1586973	1608665	Smp_159950	Pancreatic hormone-like	NEUROPEPTIDE F
SM_V7_3	1648208	1697589	Smp_246800	Peptidase M18	M18 aspartyl aminopeptidase (E.C.3.4.11.21)
SM_V7_3	1697456	1730390	Smp_069600	Helicase, C-terminal	ATP-dependent DNA helicase Q4 (E.C.3.6.4.12)
SM_V7_3	1742570	1756150	Smp_210200	Tubulin-tyrosine ligase/Tubulin polyglutamylase	Tubulin polyglutamylase TTLL7 (E.C.6.-.-.-)
SM_V7_3	1766210	1790220	Smp_347290	Zinc/iron permease	Zip
SM_V7_3	1798180	1806664	Smp_197690	BTB/POZ domain	Promyelocytic leukaemia zinc finger (PLZF) protein BTB domain {Human (Homo sapiens) [TaxId: 9606]}
SM_V7_3	1806759	1947246	Smp_159990	Voltage-dependent calcium channel, alpha-1 subunit	Voltage-dependent calcium channel gamma-1 subunit
SM_V7_3	1958420	1990640	Smp_160000	Leucine-rich repeat	NGFI-A-binding protein 1
SM_V7_3	2012050	2033568	Smp_345110	NA	Transcription regulatory protein SNF12, SWI/SNF
SM_V7_3	2046103	2070656	Smp_341100	Sec1-like protein	Small conjugating protein ligase-like protein
SM_V7_3	2080090	2095142	Smp_197700	G protein-coupled receptor, rhodopsin-like	7tm_1
SM_V7_3	2110181	2135840	Smp_311360	Protein strawberry notch	Helicase_C_4
SM_V7_3	2144330	2172648	Smp_345120	Lamin tail domain	Lamin-B2
SM_V7_3	2187844	2200965	Smp_307730	Alpha-ketoglutarate-dependent dioxygenase alkB homologue 4	Uncharacterized protein P8A3.02c
SM_V7_3	2202151	2210620	Smp_166120	Vesicle transport protein, Got1/SFT2-like	Got1
SM_V7_3	2212196	2213683	Smp_246850	Staphylococcal nuclease (SNase-like), OB-fold	Staphylococcal nuclease domain-containing protein 1
SM_V7_3	2220654	2235436	Smp_246840	Tudor domain	Staphylococcal nuclease domain-containing protein 1
SM_V7_3	2349264	2356362	Smp_243500	NA	NA
SM_V7_3	2423404	2425760	Smp_205760	G-protein, gamma subunit	Transducin (heterotrimeric G protein), gamma chain {Cow (Bos taurus) [TaxId: 9913]}
SM_V7_3	2426041	2434950	Smp_337380	NA	TRANS-3-CHLOROACRYLIC ACID DEHALOGENASE, CAAD, DEHALOGENASE
SM_V7_3	2441614	2453010	Smp_333450	NA	DUF4639
SM_V7_3	2464071	2466200	Smp_055600	PDZ domain	Lin-7 {Mouse (Mus musculus) [TaxId: 10090]}
SM_V7_3	2476904	2480775	Smp_151780	DNA methylase, N-6 adenine-specific, conserved site	Hypothetical protein Ta1320 {Archaeon Thermoplasma acidophilum [TaxId: 2303]}
SM_V7_3	2482945	2494578	Smp_333460	Ribosomal protein L2	28S ribosomal protein S2, mitochondrial
SM_V7_3	2497201	2504650	Smp_211080	Rhodanese-like domain	CDC25a {Human (Homo sapiens) [TaxId: 9606]}
SM_V7_3	2506215	2521920	Smp_211070	THIF-type NAD/FAD binding fold	UBA3 {Human (Homo sapiens) [TaxId: 9606]}
SM_V7_3	2526788	2553900	Smp_151750	NA	human Stromal Antigen 2 (SA2)
SM_V7_3	2562924	2620043	Smp_151740	Rab-GTPase-TBC domain	Shark TBC1D15 GTPase-activating Protein
SM_V7_3	2623483	2634462	Smp_151730	Armadillo repeat-containing domain	Phosphatidylinositol 3-kinase VPS34 (E.C.2.7.1.137), Serine/threonine-protein
SM_V7_3	2644247	2671451	Smp_151720	Histidine phosphatase superfamily, clade-1	Sts-2 protein
SM_V7_3	2674597	2717116	Smp_336660	Importin-beta, N-terminal domain	Exportin-4, GTP-binding nuclear protein Ran
SM_V7_3	2717118	2718973	Smp_331870	Mitochondrial glycoprotein	Acidic mitochondrial matrix protein p32 {Human (Homo sapiens) [TaxId: 9606]}
SM_V7_3	2730697	2806481	Smp_181230	P-type ATPase	Phospholipid-transporting ATPase (E.C.7.6.2.1), Cdc50
SM_V7_3	2810100	2819733	Smp_105680	Ribophorin I	Dolichyl-diphosphooligosaccharide--protein glycosyltransferase subunit STT3A (E.C.2.4.99.18)
SM_V7_3	2835117	2843511	Smp_105690	PWWP domain	Hepatoma-derived growth factor, HDGF {Human (Homo sapiens) [TaxId: 9606]}
SM_V7_3	2848688	2884643	Smp_105700	Helicase, C-terminal	Splicing factor 3B subunit 4
SM_V7_3	2898137	2902621	Smp_105710	MOB kinase activator family	MOB-like protein phocein, Peptide from
SM_V7_3	2906437	2924705	Smp_181240	Aspartyl/glutamyl-tRNA(Asn/Gln) amidotransferase, B subunit	Glutamyl-tRNA(Gln) amidotransferase subunit A (E.C.6.3.5.-)
SM_V7_3	2929698	2987453	Smp_307780	Cadherin-like	Protocadherin-15
SM_V7_3	3004196	3033044	Smp_346440	Myotubularin-like phosphatase domain	Myotubularin-related protein 2, C-terminal domain {Human (Homo sapiens) [TaxId: 9606]}
SM_V7_3	3035851	3037102	Smp_098890	RNA recognition motif domain	RNA-binding protein UBP1 {Trypanosoma cruzi [TaxId: 5693]}
SM_V7_3	3052046	3077803	Smp_176490	NA	SANTA
SM_V7_3	3079422	3095852	Smp_213420	Checkpoint protein Hus1/Mec3	Hus1
SM_V7_3	3100880	3126152	Smp_213410	BRCT domain	Breast cancer type 1 susceptibility
SM_V7_3	3136176	3154433	Smp_098920	WD40 repeat	Groucho/tle1, C-terminal domain {Human (Homo sapiens) [TaxId: 9606]}
SM_V7_3	3156837	3252832	Smp_316660	SH3 domain	RIM binding protein 2
SM_V7_3	3284976	3294186	Smp_098950	TATA-box binding protein	DNA-directed RNA polymerase II subunit
SM_V7_3	3296977	3297526	Smp_098960	Ribosomal protein L26/L24, eukaryotic/archaeal	40S ribosomal protein S1-A, 40S
SM_V7_3	3310086	3335240	Smp_098980	SDA1 domain	Probable metalloprotease ARX1, rRNA-processing protein
SM_V7_3	3340994	3341796	Smp_191400	NA	NA
SM_V7_3	3392479	3405599	Smp_325610	NA	DUF5631
SM_V7_3	3437725	3441367	Smp_204710	NA	DAG1
SM_V7_3	3440450	3469118	Smp_333470	NA	HYALURONATE LYASE (E.C.4.2.2.1)
SM_V7_3	3460803	3470076	Smp_325620	NA	DUF5631
SM_V7_3	3536393	3538395	Smp_325630	NA	DUF5631
SM_V7_3	3588644	3799598	Smp_307800	NA	Phosphoenolpyruvate phosphomutase
SM_V7_3	3865497	3874021	Smp_204720	Ets domain	SAM pointed domain containing ets
SM_V7_3	3882553	3890853	Smp_267170	Small GTPase	Rab30 {Human (Homo sapiens) [TaxId: 9606]}
SM_V7_3	3910304	3913193	Smp_325640	NA	NA
SM_V7_3	3914558	3924243	Smp_204770	Citrate synthase	Citrate synthase 4, mitochondrial (E.C.2.3.3.16)
SM_V7_3	3931957	3965841	Smp_204730	RNA recognition motif domain	E3 ubiquitin protein ligase CNOT4 {Mouse (Mus musculus) [TaxId: 10090]}
SM_V7_3	3970327	4017400	Smp_267180	SLC26A/SulP transporter	Solute carrier family 12 member
